# A prostaglandin alpha F2 analog protects from statin-induced myopathic changes in primary human muscle cells

**DOI:** 10.1101/271932

**Authors:** Stefanie Anke Grunwald, Oliver Popp, Stefanie Haafke, Nicole Jedraszczak, Ulrike Grieben, Kathrin Saar, Giannino Patone, Wolfram Kress, Elisabeth Steinhagen-Thiessen, Gunnar Dittmar, Simone Spuler

**Affiliations:** Muscle Research Unit, Experimental and Clinical Research Center, a joint cooperation between the Charité Medical Faculty and the Max Delbrück Center for Molecular Medicine, Berlin 13125, Germany; Charité Universitätsmedizin Berlin, Berlin 13125, Germany; Mass Spectrometry Core Facility, Max Delbrück Center for Molecular Medicine in the Helmholtz Society, Berlin 13125, Germany; Mass Spectrometry Facility, Berlin Institute of Health, Berlin 13125, Germany; Interdisciplinary Lipid Metabolic Center, Charité Universitätsmedizin Berlin, Berlin 13353, Germany; Genetics and Genomics of Cardiovascular Diseases, Max Delbrück Center for Molecular Medicine in the Helmholtz Society, Berlin 13125, Germany; Institute for Human Genetics, Julius-Maximilians-University of Würzburg, Würzburg 97074, Germany

**Author notes:** **Corresponding author**: Stefanie Grunwald and Simone Spuler Stefanie Grunwald, Simone Spuler, Lindenberger Weg 80, 13125 Berlin, Germany.

**Keywords:** statin, cholesterol, signal transduction, eicosanoids, primary human muscle cell, therapy

## Abstract

Statin-related muscle side effects are a constant healthcare problem since patient compliance is dependent on side effects. Statins reduce plasma cholesterol levels and can prevent secondary cardiovascular disease. Although statin-induced muscle damage has been studied, preventive or curative therapies are yet to be reported.

We exposed primary human muscle cell populations (n=25) to a lipophilic (simvastatin) and a hydrophilic (rosuvastatin) statin and analyzed their expressome. Data and pathway analyses included GOrilla, Reactome and DAVID. We measured mevalonate intracellularly and analyzed eicosanoid profiles secreted by human muscle cells. Functional assays included proliferation and differentiation quantification.

More than 1800 transcripts and 900 proteins were differentially expressed after exposure to statins. Simvastatin had a stronger effect on the expressome than rosuvastatin, but both statins influenced cholesterol biosynthesis, fatty acid metabolism, eicosanoid synthesis, proliferation, and differentiation of human muscle cells. Cultured human muscle cells secreted ω-3 and ω-6 derived eicosanoids and prostaglandins. The ω-6 derived metabolites were found at higher levels secreted from simvastatin-treated primary human muscle cells. Eicosanoids rescued muscle cell differentiation.

Our data suggest a new aspect on the role of skeletal muscle in cholesterol metabolism. For clinical practice, the addition of omega-n fatty acids could be suitable to prevent or treat statin-myopathy.
