## Supplementary-Table S13_Eicosanoid-species-detection-transitions for "A prostaglandin alpha F2 analog protects from statin-induced myopathic changes in primary human muscle cells"

### Sheet: Tabelle1
Compound Name	Precursor Ion	Product Ion	Collision Energy (V)	Ret Time (min)		Multiple Reaction Monitoring analysis in negative mode. Every substance was detected with at least two transitions.
RvE1	349	195	17	3,67
RvE1	349	107	22	3,67
TXB3	367,2	195,1	10	4,39
TXB3	367,2	169,1	16	4,39
11-dehydro TXB3	365,2	303,2	15	4,4
11-dehydro TXB3	365,2	161,1	18	4,4
PGE3	349,2	269,2	14	4,7
PGE3	349,2	189,1	16	4,7
TXB2	369,2	195,1	12	4784
TXB2	369,2	169,1	14	4784
8-iso-PGF2a	353,2	247,2	26	4,79
8-iso-PGF2a	353,2	193,2	26	4,79
LxA5	349	233	11	4,85
LxA5	349	115	18	4,85
LXB4	351	233	13	5,48
LXB4	351	221	15	5,48
RvD3	375	147	22	5,56
RvD3	375	115	18	5,56
PGE2-D4	355,2	319,2	11	5,57
PGE2-D4	355,2	275,2	18	5,57
PGE2-D4	355,2	193,2	20	5,57
PGF2a	353,2	291,2	21	5586
PGF2a	353,2	273	22	5586
PGF2a	353,2	193,1	26	5586
PGF2a	353,2	165	27	5586
RvD2	375	277	13	5,69
RvD2	375	175	23	5,69
PGE2 / PGD2	351,2	315,2	10	5,9
PGE2 / PGD2	351,2	271,2	18	5,9
RvD1	375	215	18	6314
RvD1	375	141	16	6314
LXA4	351	135	19	6,4
LXA4	351	115	13	6,4
6(S)-LXA4	351	135	19	6495
6(S)-LXA4	351	115	13	6495
epi-LXA4	351	135	18	6503
epi-LXA4	351	115	15	6503
LTB5	333,2	195,1	14	8,51
LTB5	333,2	129,1	16	8,51
7-epi-MaR1	359	297	13	9601
7-epi-MaR1	359	177	16	9601
NPDx	359,2	206	16	10281
NPDx	359,2	153	16	10281
Maresin 1	359	177	16	10,37
Maresin 1	359	113	15	10,37
RvD5	359	199	14	10439
RvD5	359	141	13	10439
17,18-DiHETE	335,2	247,2	17	10681
17,18-DiHETE	335,2	87	20	10681
LTB4-D4	339,2	197,1	16	10859
LTB4-D4	339,2	153,1	22	10859
LTB4-D4	339,2	59	32	10859
LTB4	335,2	195,1	16	10,93
LTB4	335,2	129	20	10,93
14,15-DiHETE	335,2	207,1	18	11093
14,15-DiHETE	335,2	127	18	11093
11,12-DiHETE	335,2	225,1	16	11273
11,12-DiHETE	335,2	167,1	16	11273
8,9-DiHETE	335,2	185,2	16	11663
8,9-DiHETE	335,2	127,1	21	11663
12,13-DiHOME	313,2	183,2	20	11778
12,13-DiHOME	313,2	129,1	22	11778
9,10-DiHOME	313,2	201,1	21	12146
9,10-DiHOME	313,2	171,2	24	12146
5,6-DiHETE	335,2	145	16	12,45
14,15-DHET-D11	348,3	207,1	20	12528
14,15-DHET-D11	348,3	163,1	20	12528
14,15-DHET-D11	348,3	140,1	20	12528
14,15-DHET	337,2	207,2	17	12692
14,15-DHET	337,2	129,1	22	12692
19,20-DiHDPA	361,2	273,3	15	12853
19,20-DiHDPA	361,2	87	19	12853
16,17-DiHDPA	361,2	233,2	15	13215
16,17-DiHDPA	361,2	189,1	18	13215
11,12-DHET	337,2	197,2	18	13,33
11,12-DHET	337,2	167,2	18	13,33
19-HEPE	317,2	255,2	12	13342
19-HEPE	317,2	229,2	14	13342
20-HEPE	317,2	287,2	14	13412
20-HEPE	317,2	243,2	14	13412
13,14-DiHDPA	361,2	193,2	16	13415
13,14-DiHDPA	361,2	149,1	18	13415
8.9-DHET-d11	348,3	185	19	13,64
8.9-DHET-d11	348,3	127	26	13,64
10,11-DiHDPA	361,2	167,1	15	13667
10,11-DiHDPA	361,2	153,1	16	13667
10,11-DiHDPA	361,2	167,1	15	13667
18-HEPE	317,2	259,2	9	13681
18-HEPE	317,2	215,2	13	13681
8,9-DHET	337,2	185,2	16	13892
8,9-DHET	337,2	127	22	13892
15-HEPE	317,2	219,2	11	14132
15-HEPE	317,2	175,1	13	14132
8-HEPE	317,2	161,1	17	14355
8-HEPE	317,2	155,1	13	14355
19-HETE	319,2	275,2	16	14396
19-HETE	319,2	231,2	18	14396
7,8-DiHDPA	361,2	127,1	16	14442
7,8-DiHDPA	361,2	113,1	18	14442
20-HETE-d6	325,2	295,2	18	14512
20-HETE-d6	325,2	281,1	16	14512
12-HEPE	317,2	179,1	13	14517
12-HEPE	317,2	135,1	13	14517
20-HETE	319,2	289,2	19	14578
20-HETE	319,2	245,2	16	14578
9-HEPE	317,2	167,1	13	14686
9-HEPE	317,2	149,1	13	14686
5,6-DHET	337,2	145,1	16	14,72
18-HETE	319,2	261,2	16	14729
18-HETE	319,2	217,2	16	14729
17-HETE	319,2	247,2	14	14842
17-HETE	319,2	203,2	16	14842
5-HEPE	317,2	201,1	13	14972
5-HEPE	317,2	115,1	11	14972
16-HETE	319,2	257,2	14	15046
16-HETE	319,2	233,2	14	15046
13-HODE	295,2	195,2	18	15321
17,18-EEQ	317,2	259,2	10	15483
17,18-EEQ	317,2	215,1	12	15483
20-HDHA	343,2	241,2	11	15548
20-HDHA	343,2	227,2	15	15548
15-HETE-d8	327,2	226,2	11	15601
15-HETE-d8	327,2	214,2	14	15601
15-HETE-d8	327,2	182,1	14	15601
15-HETE	319,2	219,2	11	15731
15-HETE	319,2	121,1	16	15731
16-HDHA	343,2	233,2	11	15819
16-HDHA	343,2	189,2	13	15819
17-HDHA	343,2	245,2	10	15,9
17-HDHA	343,2	201,1	13	15,9
14,15-EEQ	317,2	219,1	9	15916
14,15-EEQ	317,2	207,1	11	15916
13-HDHA	343,2	221,2	10	16,06
13-HDHA	343,2	193,2	12	16,06
11-HETE	319,2	167,1	14	16104
11-HETE	319,2	149,1	22	16104
11,12-EEQ	317,2	179,1	9	16107
11,12-EEQ	317,2	167,1	11	16107
17-KDHA	341,2	111,2	18	16196
10-HDHA	343,2	181,1	11	16204
10-HDHA	343,2	153,1	14	16204
14-HDHA	343,2	205,1	11	16216
14-HDHA	343,2	161,1	13	16216
8,9-EEQ	317,2	155,1	9	16,26
8,9-EEQ	317,2	127,1	13	16,26
8-HETE	319,2	155,1	12	16394
8-HETE	319,2	127,1	22	16394
12-HETE	319,2	179,2	13	16413
12-HETE	319,2	135,1	14	16413
11-HDHA	343,2	149,1	12	16496
11-HDHA	343,2	121,1	13	16496
5,6-EEQ	317,2	189,1	9	16529
5,6-EEQ	317,2	134,9	9	16529
7-HDHA	343,2	141,1	11	16666
7-HDHA	343,2	113,1	18	16666
8-HDHA	343,2	189,1	11	16,72
8-HDHA	343,2	109	12	16,72
9-HETE	319,2	151,1	13	16743
9-HETE	319,2	123,1	15	16743
5-HETE	319,2	191,2	14	17008
5-HETE	319,2	115,1	14	17008
19,20-EDP	343,2	285,2	7	17247
19,20-EDP	343,2	241,2	11	17247
12,13-EpOME	295,3	195,2	16	17275
12,13-EpOME	295,3	183	18	17275
4-HDHA	343,2	133,1	14	17,4
4-HDHA	343,2	101	13	17,4
14,15-EET	319,2	219,2	9	17417
14,15-EET	319,2	203,2	14	17417
9,10-EpOME	295,3	183	22	17478
9,10-EpOME	295,3	171,2	16	17478
16,17-EDP	343,2	233,2	9	17,7
16,17-EDP	343,2	201,1	10	17,7
13,14-EDP	343,2	234,2	7	17,77
13,14-EDP	343,2	193,1	9	17,77
10,11-EDP	343,2	190,1	7	17904
10,11-EDP	343,2	153,1	11	17904
11,12-EET	319,2	179,1	12	18
11,12-EET	319,2	167,1	14	18
8,9-EET-d11	330,3	268,2	12	18097
8,9-EET-d11	330,3	167,1	13	18097
8,9-EET-d11	330,3	159,1	24	18097
7,8-EDP	343,2	189,2	10	18157
7,8-EDP	343,2	109,1	16	18157
8,9-EET	319,2	155,1	11	18227
8,9-EET	319,2	127,1	15	18227
5,6-EET	319,2	191,2	7	18512
5,6-EET	319,2	138,6	9	18512
EODA cis/trans	297	279	19	19,3
EODA cis/trans	297	171	21	19,3
4,5-EDP	343,3	281	28	20084
4,5-EDP	343,3	229	7	20084
4,5-EDP	343,2	281	10	20084
4,5-EDP	343,2	229	10	20084
